# Atypical Protein Kinase C iota (PKCλ/ι) Ensures Mammalian Development by Establishing the Maternal-Fetal Exchange Interface

**DOI:** 10.1101/843375

**Authors:** Bhaswati Bhattacharya, Pratik Home, Avishek Ganguly, Soma Ray, Ananya Ghosh, Rashedul Islam, Valerie French, Courtney Marsh, Sumedha Gunewardena, Hiroaki Okae, Takahiro Arima, Soumen Paul

**Author notes:** CORRESPONDING AUTHOR Soumen Paul, University of Kansas Medical Center, 3098 HLSIC, MS 3050, Kansas City, KS 66160, USA.

## Abstract

In utero mammalian development relies on the establishment of the maternal–fetal exchange interface, which ensures transportation of nutrients and gases between the mother and the fetus. This exchange interface is established via development of multinucleated syncytiotrophoblast cells (SynTs) during placentation. In mouse, SynTs develop via differentiation of the trophoblast progenitor cells (TSPCs) of the placenta primordium and in human, SynTs are developed via differentiation of villous cytotrophoblast (CTB) progenitors. Despite the critical need in pregnancy progression, conserved signaling mechanisms that ensure SynT development are poorly understood. Herein, we show that Atypical Protein Kinase C iota (PKCλ/I) plays an essential role in establishing the SynT differentiation program in trophoblast progenitors. Loss of PKCλ/I in the mouse TSPCs abrogates SynT development leading to embryonic death at ~E9.0. We also show that PKCλ/I-mediated priming of trophoblast progenitors for SynT differentiation is a conserved event during human placentation. PKCλ/I is selectively expressed in the first-trimester CTBs of a developing human placenta. Furthermore, loss of PKCλ/I in CTB-derived human trophoblast stem cells (Human TSCs) impairs their SynT differentiation potential both *in vitro* and after transplantation in immunocompromised mice. Our mechanistic analyses indicate that PKCλ/I signaling maintains expression of GCM1, GATA2, and PPARγ, which are key transcription factors to instigate SynT differentiation programs in both mouse and human trophoblast progenitors. Our study uncovers a conserved molecular mechanism, in which PKCλ/I signaling regulates establishment of the maternal-fetal exchange surface by promoting trophoblast progenitor to SynT transition during placentation.
