## Supplementary Table S2 for "Atypical Protein Kinase C iota (PKCλ/ι) Ensures Mammalian Development by Establishing the Maternal-Fetal Exchange Interface"

### Sheet: Sheet1
Ensembl_Gene ID	Gene_Name	Location	Mean Count in Control mouse TSCs	Mean Count in Prkci KD mouse TSCs	logFC	FC	PValue
ENSMUSG00000032363	Adamts7	chr9:90162973-90208071	89.6964	144.927	0.631032	2.52413	0.00304147
ENSMUSG00000044037	Als2cl	chr9:110879868-110900538	46.4484	84.0064	0.802401	3.20961	0.00109868
ENSMUSG00000004562	Arhgef40	chr14:51984719-52006251	50.0029	93.3601	0.843226	3.3729	0.00447568
ENSMUSG00000019947	Arid5b	chr10:68092557-68278726	178.997	292.941	0.644114	2.57646	0.00798816
ENSMUSG00000006567	Atp7b	chr8:21992785-22060414	15.4266	39.1559	1.28989	5.15956	0.0020008
ENSMUSG00000020042	Btbd11	chr10:85386814-85660292	48.4526	84.2947	0.74237	2.96948	0.00159145
ENSMUSG00000042460	C1galt1	chr6:7844842-7875687	87.078	142.167	0.645684	2.58274	0.00698772
ENSMUSG00000000305	Cdh4	chr2:179442431-179899373	5.69788	15.2212	1.38328	5.53311	0.00440923
ENSMUSG00000062432	Cyp26c1	chr19:37685103-37701528	70.4486	154.942	1.09062	4.36249	1.0889e-06
ENSMUSG00000031530	Dusp4	chr8:34807244-34821953	37.926	90.0792	1.16168	4.64673	0.00951818
ENSMUSG00000019960	Dusp6	chr10:99263231-99267488	90.6005	160.909	0.805178	3.22071	0.00438045
ENSMUSG00000038418	Egr1	chr18:34859823-34864984	40.7974	73.9684	0.783576	3.1343	0.00528496
ENSMUSG00000035184	Fam124a	chr14:62555737-62608486	16.2299	36.2669	1.11025	4.441	0.000704346
ENSMUSG00000054863	Fam19a5	chr15:87544317-87759336	2.94705	8.24544	1.43626	5.74503	0.00929626
ENSMUSG00000005320	Fgfr4	chr13:55152502-55168759	28.4923	56.4847	0.911506	3.64602	0.00312473
ENSMUSG00000051279	Gdf6	chr4:9844372-9862345	51.4162	138.223	1.38738	5.54951	3.57047e-05
ENSMUSG00000086567	Gm2830	chr13:54499705-54500089	5.95496	24.4254	1.86682	7.46727	0.00207781
ENSMUSG00000031748	Gnao1	chr8:93809966-93971260	35.1586	60.5813	0.734704	2.93882	0.006204
ENSMUSG00000001985	Grik3	chr4:125490700-125714173	37.6341	64.1882	0.713059	2.85224	0.00686597
ENSMUSG00000031161	Hdac6	chrX:7930120-7947889	253.81	388.043	0.560571	2.24228	0.00961707
ENSMUSG00000026102	Inpp1	chr1:52785150-52817688	149.255	323.729	1.09586	4.38343	0.00761896
ENSMUSG00000068154	Insm1	chr2:146221921-146225020	19.7527	41.4175	1.06935	4.2774	0.00466411
ENSMUSG00000054469	Lclat1	chr17:73107985-73243368	25.152	44.2339	0.754034	3.01614	0.00807639
ENSMUSG00000019796	Lrp11	chr10:7589800-7625483	23.1658	50.0029	1.0566	4.22642	0.000272198
ENSMUSG00000024558	Mapk4	chr18:73928486-74065359	19.8824	42.1587	1.02272	4.0909	0.00322741
ENSMUSG00000032135	Mcam	chr9:44134469-44142727	16.4448	35.6921	1.04879	4.19516	0.00187262
ENSMUSG00000051855	Mest	chr6:30723547-30748465	70.1827	110.869	0.613002	2.45201	0.00586094
ENSMUSG00000001910	Nacc1	chr8:84670483-84688442	30.0167	53.9751	0.801662	3.20665	0.00591854
ENSMUSG00000004558	Ndrg2	chr14:51905271-51914233	37.3489	70.8919	0.897351	3.5894	0.0016407
ENSMUSG00000006494	Pdk1	chr2:71873224-71903858	67.0247	123.834	0.833562	3.33425	0.00117327
ENSMUSG00000048960	Prex2	chr1:10993465-11303681	20.9238	46.3743	1.09654	4.38618	0.000394808
ENSMUSG00000032492	Pth1r	chr9:110722085-110750416	82.5457	145.326	0.761858	3.04743	0.000277768
ENSMUSG00000056515	Rab31	chr17:65651726-65772752	101.614	156.818	0.56916	2.27664	0.00615417
ENSMUSG00000057378	Ryr3	chr2:112631351-113217096	27.3825	57.3141	1.00927	4.03706	0.00108876
ENSMUSG00000012017	Scarf2	chr16:17793658-17817074	59.2072	98.0496	0.68141	2.72564	0.00743381
ENSMUSG00000000085	Scmh1	chr4:120405281-120530189	31.6057	64.5111	0.9827	3.9308	0.000539585
ENSMUSG00000040711	Sh3pxd2b	chr11:32347820-32428173	38.4552	77.238	0.960569	3.84228	0.000733981
ENSMUSG00000034135	Sik3	chr9:46012820-46224194	97.164	159.695	0.663368	2.65347	0.00939867
ENSMUSG00000023942	Slc29a1	chr17:45585200-45599606	36.6318	63.0874	0.72567	2.90268	0.0039947
ENSMUSG00000024427	Spry4	chr18:38586268-38611689	66.7624	113.1	0.714117	2.85647	0.00164727
ENSMUSG00000039678	Tbc1d13	chr2:30133746-30152013	83.8451	125.752	0.529239	2.11695	0.00892795
ENSMUSG00000032020	Ubash3b	chr9:41009199-41161697	48.2886	79.3985	0.664058	2.65623	0.0057639
ENSMUSG00000061524	Zic2	chr14:122475435-122479852	55.6895	94.3501	0.729867	2.91947	0.00606308
ENSMUSG00000033545	Znrf1	chr8:111536097-111626030	30.9927	57.8213	0.836141	3.34456	0.00258667
