## Supplementary Table S1 for "Atypical Protein Kinase C iota (PKCλ/ι) Ensures Mammalian Development by Establishing the Maternal-Fetal Exchange Interface"

### Sheet: Sheet1
Ensembl_Gene_ID	Gene_Name	Location	Mean Count in Control mouse TSCs	Mean Count in PrkciKD mouse TSCs	logFC	FC	PValue
ENSMUSG00000042386	Tex13	chrX:140808307-140813488	11.199	0.590937	-4.34891	-17.3956	1.65592e-10
ENSMUSG00000100826	Snhg14	chr7:59937371-60140219	21.6413	1.80305	-3.56583	-14.2633	2.2792e-11
ENSMUSG00000052854	Nrk	chrX:138914392-139010532	141.282	15.0674	-3.04669	-12.1868	1.51816e-06
ENSMUSG00000028173	Wls	chr3:159839672-159938664	33.8175	4.46915	-2.97244	-11.8897	5.97582e-15
ENSMUSG00000000031	H19	chr7:142575529-142578143	334.517	59.2388	-2.65393	-10.6157	0.000278894
ENSMUSG00000068048	Rhox9	chrX:37899097-37901770	145.752	23.5152	-2.58945	-10.3578	0.000120696
ENSMUSG00000031133	Arhgef6	chrX:57231485-57338729	20.2387	3.51256	-2.5221	-10.0884	5.14994e-07
ENSMUSG00000034055	Phka1	chrX:102513975-102644246	17.3742	3.94062	-2.27604	-9.10417	0.00141345
ENSMUSG00000024659	Anxa1	chr19:20373428-20390944	21.8461	4.63741	-2.21404	-8.85616	0.000116665
ENSMUSG00000000440	Pparg	chr6:115360951-115490399	8.67136	2.01961	-2.18531	-8.74122	0.000418718
ENSMUSG00000031871	Cdh5	chr8:104101625-104144511	49.1968	10.2099	-2.14731	-8.58922	0.000648851
ENSMUSG00000092539	Gm20468	chr17:26893242-26902644	12.0659	3.08171	-2.06262	-8.25049	0.00207211
ENSMUSG00000024621	Csf1r	chr18:61096351-61132149	22.3013	5.37749	-2.03928	-8.1571	9.28134e-05
ENSMUSG00000031179	3830417A13Rik	chrX:64173536-64178778	103.776	29.3062	-2.00496	-8.01984	0.000152685
ENSMUSG00000023039	Krt7	chr15:101411043-101430313	294.908	75.1283	-1.98837	-7.95349	1.31985e-11
ENSMUSG00000006200	Rhox6	chrX:37826910-37829857	224.649	61.6632	-1.94825	-7.79298	0.00338765
ENSMUSG00000000817	Fasl	chr1:161780689-161788495	6.16277	1.66662	-1.93463	-7.7385	0.00133772
ENSMUSG00000024921	Smarca2	chr19:26605050-26778449	14.3841	3.96361	-1.91624	-7.66494	0.000115969
ENSMUSG00000037664	Cdkn1c	chr7:143458336-143461050	313.879	84.473	-1.87633	-7.50533	2.3597e-06
ENSMUSG00000047242	Taf9b	chrX:106206883-106226067	16.346	4.69909	-1.85384	-7.41537	0.0036533
ENSMUSG00000037643	Prkci	chr3:30995747-31052959	121.106	35.6593	-1.81782	-7.27128	8.07899e-17
ENSMUSG00000081778	Gm6325	chrX:106360026-106387545	12.2426	3.80981	-1.797	-7.18801	0.0078461
ENSMUSG00000037820	Tgm2	chr2:158116228-158146436	227.91	73.5159	-1.66585	-6.6634	0.00290499
ENSMUSG00000021403	Serpinb9b	chr13:33027416-33041884	51.0284	15.3938	-1.66383	-6.65533	0.00286003
ENSMUSG00000017723	Wfdc2	chr2:164562215-164568829	11.776	3.9272	-1.65592	-6.62367	0.00284181
ENSMUSG00000031410	Nxf7	chrX:135579555-135598823	93.9999	33.208	-1.65201	-6.60804	0.00691832
ENSMUSG00000098973	Mir6236	chr9:110281287-110281409	69.6551	22.8143	-1.64784	-6.59138	2.3589e-05
ENSMUSG00000063531	Sema3e	chr5:14025276-14256689	7.67838	2.6054	-1.62831	-6.51326	0.00321846
ENSMUSG00000096726	Gm5558	chr5:91806579-91807073	12.9238	4.08632	-1.6151	-6.46041	0.00881334
ENSMUSG00000026479	Lamc2	chr1:153122756-153186447	28.4989	9.9517	-1.6133	-6.4532	0.000310018
ENSMUSG00000000805	Car4	chr11:84957786-84966044	21.2052	7.01917	-1.60629	-6.42517	0.00301064
ENSMUSG00000021221	Dpf3	chr12:83213745-83488064	10.0943	3.5592	-1.60216	-6.40862	0.00478394
ENSMUSG00000050335	Lgals3	chr14:47367751-47386160	96.4908	30.9905	-1.60033	-6.40134	0.00146436
ENSMUSG00000091243	Vgll3	chr16:65815042-65866312	8.09669	2.77518	-1.5859	-6.34358	0.00696292
ENSMUSG00000035202	Lars2	chr9:123366940-123462664	392.042	134.099	-1.57607	-6.30429	0.000199613
ENSMUSG00000027978	Prss12	chr3:123446913-123506597	19.3626	6.46391	-1.57559	-6.30237	0.000771657
ENSMUSG00000036109	Mbnl3	chrX:51113551-51208043	23.4168	8.3128	-1.56442	-6.25768	0.00413802
ENSMUSG00000058773	Hist1h1b	chr13:21779883-21780625	19.804	7.3744	-1.56404	-6.25614	0.00442723
ENSMUSG00000029119	Man2b2	chr5:36806921-36830653	8.66984	3.17689	-1.55804	-6.23215	0.0062458
ENSMUSG00000023186	Vwa5a	chr9:38718268-38743337	22.5129	8.1688	-1.55586	-6.22343	0.00225453
ENSMUSG00000041757	Plekha6	chr1:133163805-133303435	47.3854	16.1621	-1.53162	-6.12648	0.000285722
ENSMUSG00000031109	Enox2	chrX:49009707-49288259	9.90207	3.61094	-1.51441	-6.05763	0.00446483
ENSMUSG00000010080	Epn3	chr11:94487384-94521742	27.5592	10.6996	-1.48629	-5.94514	0.00808528
ENSMUSG00000028591	Pramef12	chr4:144391674-144408464	80.7426	29.0007	-1.48022	-5.92088	7.66911e-05
ENSMUSG00000027082	Tfpi	chr2:84432855-84476775	706.093	255.335	-1.47999	-5.91994	1.58359e-05
ENSMUSG00000009596	Taf7l	chrX:134460115-134476550	19.767	6.74844	-1.4615	-5.846	0.00592308
ENSMUSG00000061082	Plac1	chrX:53069995-53240111	20.2157	7.22439	-1.46075	-5.843	0.00835741
ENSMUSG00000024331	Dsc2	chr18:20030633-20059554	19.3703	7.34127	-1.43997	-5.75989	0.00150973
ENSMUSG00000041548	Hspb8	chr5:116408491-116422864	32.1311	10.8091	-1.43044	-5.72175	0.00986128
ENSMUSG00000006360	Crip1	chr12:113146316-113153879	28.5322	10.4286	-1.42043	-5.68174	0.00576073
ENSMUSG00000021108	Prkch	chr12:73584797-73778185	26.8564	10.5849	-1.38013	-5.52051	0.00039712
ENSMUSG00000027210	Meis2	chr2:115863064-116065839	14.109	5.48283	-1.37821	-5.51284	0.00893648
ENSMUSG00000021280	Exoc3l4	chr12:111416087-111435899	60.8707	22.7744	-1.37539	-5.50155	0.000642849
ENSMUSG00000031134	Rbmx	chrX:57347487-57393046	129.933	49.0639	-1.36205	-5.44821	0.00244852
ENSMUSG00000030103	Bhlhe40	chr6:108660629-108666925	59.2881	24.5069	-1.34164	-5.36656	0.000773795
ENSMUSG00000086324	Gm15564	chr16:35966752-35983246	65.377	26.2242	-1.33236	-5.32945	0.00239259
ENSMUSG00000047454	Gphn	chr12:78226655-78684767	20.7989	8.53093	-1.30927	-5.23707	0.00374006
ENSMUSG00000042759	Apobr	chr7:126584942-126589126	31.5449	13.0763	-1.3066	-5.22641	0.000253076
ENSMUSG00000000881	Dlg3	chrX:100767722-100818410	43.7811	18.1213	-1.29925	-5.19701	9.15932e-05
ENSMUSG00000037490	Slc2a12	chr10:22529022-22689974	24.6112	11.1792	-1.28093	-5.12371	0.00746817
ENSMUSG00000058620	Adra2b	chr2:127363208-127367221	36.3282	13.9629	-1.28031	-5.12126	0.0075677
ENSMUSG00000039116	Adgrg6	chr10:14402583-14545370	20.9917	8.47733	-1.25514	-5.02055	0.00873873
ENSMUSG00000057706	Mex3b	chr7:82867164-82871524	29.4065	13.3831	-1.23544	-4.94178	0.00550864
ENSMUSG00000044393	Dsg2	chr18:20558073-20604949	48.8512	21.7698	-1.21726	-4.86905	0.000343533
ENSMUSG00000009376	Met	chr6:17463800-17574107	26.01	11.6969	-1.21315	-4.85262	0.00585945
ENSMUSG00000015053	Gata2	chr6:88193891-88207032	62.1164	26.9789	-1.19784	-4.79138	0.000378664
ENSMUSG00000106106	Rn18s-rs5	chr17:39846134-39848830	189.664	86.7305	-1.18079	-4.72318	0.000120765
ENSMUSG00000024789	Jak2	chr19:29251828-29313080	46.0978	21.3077	-1.17248	-4.68991	0.000141392
ENSMUSG00000039910	Cited2	chr10:17722266-17727717	69.5834	32.0884	-1.16916	-4.67666	4.34744e-06
ENSMUSG00000097320	Tmem147os	chr7:30729579-30756134	66.9074	32.248	-1.14662	-4.5865	0.00891835
ENSMUSG00000031217	Efnb1	chrX:99136130-99148991	20.8067	9.75906	-1.14327	-4.57306	0.00715489
ENSMUSG00000049382	Krt8	chr15:101996711-102004342	670.659	324.745	-1.11499	-4.45996	0.00175474
ENSMUSG00000023868	Pde10a	chr17:8525372-8986648	29.4424	13.3342	-1.11007	-4.44027	0.0073827
ENSMUSG00000033149	Phldb2	chr16:45746115-45953598	40.096	19.3684	-1.09794	-4.39176	0.000277839
ENSMUSG00000029814	Igf2bp3	chr6:49085223-49214957	58.5097	28.7563	-1.09582	-4.38329	0.000426038
ENSMUSG00000041688	Amot	chrX:145446332-145505205	50.2054	24.4543	-1.08428	-4.33713	0.000463544
ENSMUSG00000010064	Slc38a3	chr9:107650634-107669530	57.3698	26.4094	-1.0629	-4.25159	0.00840255
ENSMUSG00000025083	Afap1l2	chr19:56912321-57008584	50.8162	24.8168	-1.05115	-4.2046	0.00380423
ENSMUSG00000101603	Gm28730	chrX:53049763-53057201	44.4702	21.9464	-1.04115	-4.16458	0.000818479
ENSMUSG00000069303	Hist1h2br	chr13:21722069-21840157	177.515	88.0668	-1.0359	-4.14362	0.00654444
ENSMUSG00000026193	Fn1	chr1:71585520-71653200	73.9166	37.0043	-1.03068	-4.1227	0.000113075
ENSMUSG00000036461	Elf1	chr14:79481194-79582476	35.954	18.2167	-1.02692	-4.10766	0.00143171
ENSMUSG00000037411	Serpine1	chr5:137061504-137072268	458.279	228.743	-1.01765	-4.07061	8.63108e-05
ENSMUSG00000022892	App	chr16:84954418-85173734	65.3891	33.515	-1.01721	-4.06885	0.000280637
ENSMUSG00000020689	Itgb3	chr11:104607863-104670479	128.787	65.0359	-0.986851	-3.9474	0.000282164
ENSMUSG00000061143	Maml3	chr3:51685907-52105093	42.757	22.3511	-0.983494	-3.93398	0.000972692
ENSMUSG00000001891	Ugp2	chr11:21321138-21371201	38.5044	20.4372	-0.969293	-3.87717	0.00132329
ENSMUSG00000069662	Marcks	chr10:37133375-37138920	168.764	90.5973	-0.954053	-3.81621	6.05647e-06
ENSMUSG00000067873	Htatsf1	chrX:57053583-57067183	82.4488	44.4087	-0.934155	-3.73662	0.000145348
ENSMUSG00000022641	Bbx	chr16:50188623-50432396	212.465	116.572	-0.90889	-3.63556	2.17966e-05
ENSMUSG00000025268	Maged2	chrX:150806370-150814345	64.3448	35.5843	-0.908593	-3.63437	0.000463682
ENSMUSG00000040363	Bcor	chrX:12034339-12160355	452.838	251.283	-0.902083	-3.60833	0.000177305
ENSMUSG00000040322	Slc25a24	chr3:109123149-109168457	39.9071	22.3346	-0.893327	-3.57331	0.00435801
ENSMUSG00000027624	Epb41l1	chr2:156398259-156543214	75.4787	42.5511	-0.887797	-3.55119	0.00280523
ENSMUSG00000042903	Foxo4	chrX:101254528-101260873	76.9611	41.9937	-0.882058	-3.52823	0.00326959
ENSMUSG00000052684	Jun	chr4:95049034-95052222	72.1482	40.645	-0.86791	-3.47164	0.00999506
ENSMUSG00000089945	Pakap	chr4:57434247-57897098	78.0168	44.5131	-0.843369	-3.37348	0.00556058
ENSMUSG00000032383	Ppib	chr9:66060169-66066629	90.5938	52.9287	-0.813398	-3.25359	0.00158528
ENSMUSG00000030022	Adamts9	chr6:92772699-92943492	72.2169	43.1831	-0.802144	-3.20858	0.00113977
ENSMUSG00000018398	Sept8	chr11:53519257-53549565	117.982	70.5341	-0.796563	-3.18625	9.07354e-05
ENSMUSG00000054889	Dsp	chr13:38151328-38198577	584.116	349.903	-0.794905	-3.17962	0.00144329
ENSMUSG00000031010	Usp9x	chrX:13071466-13173328	480.761	286.866	-0.781762	-3.12705	0.00230123
ENSMUSG00000007850	Hnrnph1	chr11:50376990-50386528	974.008	577.93	-0.755094	-3.02038	0.00787576
ENSMUSG00000031383	Dusp9	chrX:73639419-73643514	395.781	237.981	-0.750173	-3.00069	0.00862025
ENSMUSG00000060716	Plekhh1	chr12:79029163-79081648	53.0366	32.7835	-0.740557	-2.96223	0.00809416
ENSMUSG00000025764	Jade1	chr3:41555731-41618898	87.8564	54.1017	-0.734933	-2.93973	0.00213236
ENSMUSG00000023043	Krt18	chr15:102028216-102032026	1137.29	705.576	-0.725775	-2.9031	0.000839652
ENSMUSG00000026879	Gsn	chr2:35256332-35307900	360.626	225.312	-0.713037	-2.85215	0.00483139
ENSMUSG00000038170	Pde4dip	chr3:97689673-97888707	79.6358	51.2555	-0.686375	-2.7455	0.00429368
ENSMUSG00000037335	Hand1	chr11:57828705-57841920	654.697	409.908	-0.676844	-2.70737	0.00858875
ENSMUSG00000024661	Fth1	chr19:9982703-9985092	289.2	187.806	-0.674223	-2.69689	0.00245123
ENSMUSG00000076441	Ass1	chr2:31470207-31520672	636.972	413.266	-0.66339	-2.65356	0.00329371
ENSMUSG00000032231	Anxa2	chr9:69453620-69491795	289.619	186.967	-0.657891	-2.63156	0.00954264
ENSMUSG00000051316	Taf7	chr18:37640491-37644204	118.903	78.0681	-0.650922	-2.60369	0.00427995
ENSMUSG00000020592	Sdc1	chr12:8771058-8793715	192.882	127.393	-0.632416	-2.52967	0.00573932
ENSMUSG00000027611	Procr	chr2:155747109-155755479	169.151	112.748	-0.623831	-2.49533	0.00452262
ENSMUSG00000021477	Ctsl	chr13:64363155-64370432	305.395	209.299	-0.601627	-2.40651	0.00401929
ENSMUSG00000040659	Efhd2	chr4:141858142-141874920	112.655	77.1814	-0.600497	-2.40199	0.00325251
ENSMUSG00000028184	Adgrl2	chr3:148815583-149077393	83.6745	57.5671	-0.595604	-2.38242	0.00690652
ENSMUSG00000033542	Arhgef5	chr6:43265582-43289320	107.233	74.1584	-0.583478	-2.33391	0.008396
