## Supplementary Table S3 for "Atypical Protein Kinase C iota (PKCλ/ι) Ensures Mammalian Development by Establishing the Maternal-Fetal Exchange Interface"

### Sheet: Downregulated genes
Downregulated gene set:
Ensembl Gene ID	Gene name	Chromosomal location	logFC	FC	Mean shRNA SCR	Mean shRNA Prkci	PValue	FDR
ENSMUSG00000037643	Prkci	chr3:30995747-31052959	-1.81782	-7.27128	121.106	35.6593	8.07899e-17	8.48294e-13
ENSMUSG00000028173	Wls	chr3:159839672-159938664	-2.97244	-11.8897	33.8175	4.46915	5.97582e-15	3.13731e-11
ENSMUSG00000023039	Krt7	chr15:101411043-101430313	-1.98837	-7.95349	294.908	75.1283	1.31985e-11	4.61948e-08
ENSMUSG00000100826	Snhg14	chr7:59937371-60140219	-3.56583	-14.2633	21.6413	1.80305	2.2792e-11	5.98289e-08
ENSMUSG00000042386	Tex13	chrX:140808307-140813488	-4.34891	-17.3956	11.199	0.590937	1.65592e-10	3.47743e-07
ENSMUSG00000031133	Arhgef6	chrX:57231485-57338729	-2.5221	-10.0884	20.2387	3.51256	5.14994e-07	0.000901239
ENSMUSG00000052854	Nrk	chrX:138914392-139010532	-3.04669	-12.1868	141.282	15.0674	1.51816e-06	0.00199259
ENSMUSG00000037664	Cdkn1c	chr7:143458336-143461050	-1.87633	-7.50533	313.879	84.473	2.3597e-06	0.00275299
ENSMUSG00000039910	Cited2	chr10:17722266-17727717	-1.16916	-4.67666	69.5834	32.0884	4.34744e-06	0.00456481
ENSMUSG00000069662	Marcks	chr10:37133375-37138920	-0.954053	-3.81621	168.764	90.5973	6.05647e-06	0.00578118
ENSMUSG00000027082	Tfpi	chr2:84432855-84476775	-1.47999	-5.91994	706.093	255.335	1.58359e-05	0.0138564
ENSMUSG00000098973	Mir6236	chr9:110281287-110281409	-1.64784	-6.59138	69.6551	22.8143	2.3589e-05	0.0174326
NA	NA	chr11:109011637-109012196	-1.33551	-5.34205	891.496	363.021	2.49037e-05	0.0174326
ENSMUSG00000022641	Bbx	chr16:50188623-50432396	-0.90889	-3.63556	212.465	116.572	2.17966e-05	0.0174326
NA	NA	chr6:109505118-109505471	-2.1777	-8.71079	14.9226	3.41293	4.19017e-05	0.0258804
ENSMUSG00000024621	Csf1r	chr18:61096351-61132149	-2.03928	-8.1571	22.3013	5.37749	9.28134e-05	0.0423713
ENSMUSG00000028591	Pramef12	chr4:144391674-144408464	-1.48022	-5.92088	80.7426	29.0007	7.66911e-05	0.0423713
NA	NA	chr18:24530378-24540683	-1.34167	-5.36669	68.7527	26.6433	8.59251e-05	0.0423713
ENSMUSG00000000881	Dlg3	chrX:100767722-100818410	-1.29925	-5.19701	43.7811	18.1213	9.15932e-05	0.0423713
ENSMUSG00000037411	Serpine1	chr5:137061504-137072268	-1.01765	-4.07061	458.279	228.743	8.63108e-05	0.0423713
ENSMUSG00000018398	Sept8	chr11:53519257-53549565	-0.796563	-3.18625	117.982	70.5341	9.07354e-05	0.0423713
ENSMUSG00000068048	Rhox9	chrX:37899097-37901770	-2.58945	-10.3578	145.752	23.5152	0.000120696	0.0452868
ENSMUSG00000024659	Anxa1	chr19:20373428-20390944	-2.21404	-8.85616	21.8461	4.63741	0.000116665	0.0452868
ENSMUSG00000024921	Smarca2	chr19:26605050-26778449	-1.91624	-7.66494	14.3841	3.96361	0.000115969	0.0452868
ENSMUSG00000106106	Rn18s-rs5	chr17:39846134-39848830	-1.18079	-4.72318	189.664	86.7305	0.000120765	0.0452868
ENSMUSG00000026193	Fn1	chr1:71585520-71653200	-1.03068	-4.1227	73.9166	37.0043	0.000113075	0.0452868
ENSMUSG00000024789	Jak2	chr19:29251828-29313080	-1.17248	-4.68991	46.0978	21.3077	0.000141392	0.0508718
ENSMUSG00000067873	Htatsf1	chrX:57053583-57067183	-0.934155	-3.73662	82.4488	44.4087	0.000145348	0.0508718
ENSMUSG00000031179	3830417A13Rik	chrX:64173536-64178778	-2.00496	-8.01984	103.776	29.3062	0.000152685	0.051716
ENSMUSG00000040363	Bcor	chrX:12034339-12160355	-0.902083	-3.60833	452.838	251.283	0.000177305	0.0581783
ENSMUSG00000035202	Lars2	chr9:123366940-123462664	-1.57607	-6.30429	392.042	134.099	0.000199613	0.0635133
NA	NA	chr3:5860319-5860826	-1.8389	-7.35562	187.173	51.9643	0.000218014	0.067328
ENSMUSG00000000031	H19	chr7:142575529-142578143	-2.65393	-10.6157	334.517	59.2388	0.000278894	0.0714306
ENSMUSG00000041757	Plekha6	chr1:133163805-133303435	-1.53162	-6.12648	47.3854	16.1621	0.000285722	0.0714306
ENSMUSG00000042759	Apobr	chr7:126584942-126589126	-1.3066	-5.22641	31.5449	13.0763	0.000253076	0.0714306
ENSMUSG00000033149	Phldb2	chr16:45746115-45953598	-1.09794	-4.39176	40.096	19.3684	0.000277839	0.0714306
ENSMUSG00000022892	App	chr16:84954418-85173734	-1.01721	-4.06885	65.3891	33.515	0.000280637	0.0714306
ENSMUSG00000020689	Itgb3	chr11:104607863-104670479	-0.986851	-3.9474	128.787	65.0359	0.000282164	0.0714306
ENSMUSG00000026479	Lamc2	chr1:153122756-153186447	-1.6133	-6.4532	28.4989	9.9517	0.000310018	0.075702
ENSMUSG00000044393	Dsg2	chr18:20558073-20604949	-1.21726	-4.86905	48.8512	21.7698	0.000343533	0.0819796
ENSMUSG00000015053	Gata2	chr6:88193891-88207032	-1.19784	-4.79138	62.1164	26.9789	0.000378664	0.088355
ENSMUSG00000021108	Prkch	chr12:73584797-73778185	-1.38013	-5.52051	26.8564	10.5849	0.00039712	0.0887184
ENSMUSG00000000440	Pparg	chr6:115360951-115490399	-2.18531	-8.74122	8.67136	2.01961	0.000418718	0.091294
ENSMUSG00000029814	Igf2bp3	chr6:49085223-49214957	-1.09582	-4.38329	58.5097	28.7563	0.000426038	0.091294
ENSMUSG00000041688	Amot	chrX:145446332-145505205	-1.08428	-4.33713	50.2054	24.4543	0.000463544	0.0954638
ENSMUSG00000025268	Maged2	chrX:150806370-150814345	-0.908593	-3.63437	64.3448	35.5843	0.000463682	0.0954638

### Sheet: Upregulated genes
Upregulated gene set:
Ensembl Gene ID	Gene name	Chromosomal location	logFC	FC	Mean shRNA SCR	Mean shRNA Prkci	PValue	FDR
ENSMUSG00000051279	Gdf6	chr4:9844372-9862345	1.38738	5.54951	51.4162	138.223	3.57047e-05	0.0234312
ENSMUSG00000048960	Prex2	chr1:10993465-11303681	1.09654	4.38618	20.9238	46.3743	0.000394808	0.0887184
ENSMUSG00000062432	Cyp26c1	chr19:37685103-37701528	1.09062	4.36249	70.4486	154.942	1.0889e-06	0.00163335
ENSMUSG00000019796	Lrp11	chr10:7589800-7625483	1.0566	4.22642	23.1658	50.0029	0.000272198	0.0714306
ENSMUSG00000000085	Scmh1	chr4:120405281-120530189	0.9827	3.9308	31.6057	64.5111	0.000539585	0.108955
ENSMUSG00000032492	Pth1r	chr9:110722085-110750416	0.761858	3.04743	82.5457	145.326	0.000277768	0.0714306
